# A framework to detect positive selection using variant effect predictions reveals widespread adaptive evolution of human neurons

**DOI:** 10.1101/2025.09.11.675696

**Authors:** Alexander L. Starr, Michael E. Palmer, Jian Gao, Colin G. Nichols, Hunter B. Fraser

**Affiliations:** Department of Biology, Stanford University; Department of Cell Biology & Physiology, Washington University of St Louis School of Medicine

## Abstract

Detecting positive selection is essential to understanding evolution. Many methods to detect positive selection use simple classifications of genetic variants (e.g. synonymous/nonsynonymous). Here, we propose that these methods can be considered special cases of a more general framework to detect positive selection with any variant effect prediction method. Using evolutionary conservation and deep learning-based variant effect predictions, we apply this framework genome-wide in the human lineage and identify positive selection on protein sequences of genes involved in brain and heart development, chromatin accessibility in binding sites of dozens of transcription factors, and non-coding substitutions in compact genomic regions with reinforcing cell type-specific effects on *cis*-regulatory activity. Consistently, the dominant theme was positive selection on genes regulating neuronal connectivity, suggesting that fine-scale changes in brain wiring were essential to the evolution of human cognition. Overall, this framework represents a powerful, versatile tool to investigate adaptive evolution across the tree of life.
