## Supplemental Tables for "A framework to detect positive selection using variant effect predictions reveals widespread adaptive evolution of human neurons": Supplemental_Table_1.csv

HPO Term is the human phenotype ontology term
Median fixed and polymorphic PhyloP are the median PhyloP of the sites in which nonsynonymous substitutions occurred for the fixed, human-derived susbtitutions and polymorphic substitutions respectively
Number fixed and polymorphic substitutions are the number of nonsynonymous fixed,human-derived substitutions and polymorphic substitutions with 0.1 < MAF < 0.9 respectively
MWU p-value is the p-value from a one-tailed Mann Whitney U test using the fixed and polymorphic PhyloP distributions as input
FDR MWU is the FDR-corrected q-value
HPO Term	Median Fixed PhyloP	Number Fixed Substitutions	Median Polymorphic PhyloP	Number Polymorphic Substitutions	MWU p-value	FDR MWU
Cardiac arrest	2.017875	62	0.23575	32	6.10E-05	0.043510611
Intestinal obstruction	1.24375	70	-0.19275	33	0.00054013	0.192556411
Insulin resistance	1.471	104	0.24825	66	0.007957016	0.999983015
Ventricular fibrillation	1.90425	81	0.78625	43	0.009603272	0.999983015
Syncope	1.449	110	0.63925	65	0.009864489	0.999983015
Rocker bottom foot	2.073	65	0.91675	43	0.010282578	0.999983015
Hirsutism	1.88525	119	0.3605	76	0.011482366	0.999983015
Right bundle branch block	1.845875	82	0.4915	35	0.013504043	0.999983015
Vocal cord paralysis	1.8865	107	0.98125	51	0.015145391	0.999983015
Abnormal cardiac septum morphology	2.088875	80	0.7085	44	0.016025807	0.999983015
Abnormal autonomic nervous system physiology	1.33825	135	0.73275	81	0.016097283	0.999983015
Short attention span	1.8895	133	0.438	62	0.021039809	0.999983015
Truncal obesity	0.97175	122	0.31675	69	0.022676228	0.999983015
Intestinal malrotation	2.0815	149	0.999375	88	0.024096439	0.999983015
Agitation	1.359375	130	0.4625	82	0.024807353	0.999983015
Proximal muscle weakness in upper limbs	1.908	93	0.675125	36	0.026179113	0.999983015
Decreased fertility	1.60775	75	0.91675	39	0.027037492	0.999983015
Poor eye contact	0.61575	67	0.10075	31	0.043874445	0.999983015
Convex nasal ridge	1.12	159	0.66075	66	0.044938481	0.999983015
Short distal phalanx of finger	1.463	152	0.66075	73	0.045422212	0.999983015
Large basal ganglia	0.8205	73	0.393	38	0.048835714	0.999983015
Impaired smooth pursuit	2.384625	74	1.239875	40	0.049713959	0.999983015
Proximal muscle weakness in lower limbs	1.8525	110	0.66075	45	0.051963086	0.999983015
Joint swelling	0.58075	54	-0.01025	34	0.054996375	0.999983015
Hypokalemia	1.62025	127	0.899375	74	0.057612295	0.999983015
Abnormality of the hand	0.94125	67	-0.16125	33	0.060083498	0.999983015
Chronic diarrhea	1.599	59	1.24675	57	0.065119525	0.999983015
Portal hypertension	1.004	141	0.234	90	0.068517485	0.999983015
Unilateral renal agenesis	1.122625	128	0.68325	87	0.068876989	0.999983015
Ecchymosis	1.28625	55	0.246125	38	0.069299784	0.999983015
Preaxial polydactyly	1.515625	88	0.924	71	0.069747289	0.999983015
Atherosclerosis	1.101125	52	0.396	40	0.070394718	0.999983015
Esophageal varix	0.9235	68	-0.0435	34	0.071340614	0.999983015
Renal cell carcinoma	2	80	0.908	37	0.075910973	0.999983015
Pulmonary insufficiency	-0.117625	58	-0.6275	43	0.081105087	0.999983015
Coarctation of aorta	1.156875	90	0.4405	39	0.085864306	0.999983015
Secondary amenorrhea	1.61975	71	0.6545	36	0.086157606	0.999983015
Postaxial polydactyly	1.52125	107	1.059375	70	0.08730192	0.999983015
Crackles	0.01725	65	-0.504375	48	0.087505829	0.999983015
Bradycardia	0.850875	68	0.251375	46	0.089191206	0.999983015
Renal cyst	1.53675	179	1.39625	110	0.089499543	0.999983015
Neuroblastoma	1.162	63	0.73275	35	0.095960611	0.999983015
Multifocal epileptiform discharges	0.65275	71	0.34125	41	0.099134252	0.999983015
Widely spaced teeth	2.414	90	0.98625	55	0.099644664	0.999983015
Accelerated skeletal maturation	1.466	107	1.163625	76	0.100017744	0.999983015
Mild global developmental delay	0.996	86	0.54575	43	0.100885887	0.999983015
Decreased motor nerve conduction velocity	1.5425	71	0.53725	55	0.103966411	0.999983015
Distal sensory impairment	1.32625	163	0.585125	82	0.104716124	0.999983015
Non-obstructive azoospermia	1.176	69	0.83175	31	0.10526944	0.999983015
Failure to thrive in infancy	1.161	128	0.579875	54	0.106400975	0.999983015
Small hand	1.66975	154	1.05125	75	0.107458601	0.999983015
Hepatocellular carcinoma	0.357875	108	0.07325	62	0.112066483	0.999983015
Pulmonary fibrosis	0.65075	161	0.155625	102	0.118755829	0.999983015
Cerebellar vermis hypoplasia	1.464375	250	0.95925	125	0.121764227	0.999983015
Elevated alkaline phosphatase	1.1885	78	0.785125	38	0.12386055	0.999983015
Furrowed tongue	1.567375	64	1.2695	53	0.125666833	0.999983015
Hepatic fibrosis	0.79425	133	0.6775	63	0.125916192	0.999983015
Weak cry	1.3585	90	0.39375	33	0.127394933	0.999983015
Nasogastric tube feeding	0.657625	74	0.35925	44	0.128711514	0.999983015
Focal-onset seizure	0.604	129	0.37725	66	0.133747997	0.999983015
Simplified gyral pattern	1.3525	157	1.015	55	0.134638437	0.999983015
Abnormal retinal vascular morphology	0.60225	246	0.45475	119	0.137612549	0.999983015
Cone-shaped epiphysis	1.5275	188	0.968875	76	0.139143562	0.999983015
Otitis media	1.004	93	0.7045	49	0.146547904	0.999983015
Palpitations	1.807	91	1.453	72	0.147398065	0.999983015
Nausea	1.146875	100	0.36675	49	0.15047505	0.999983015
Increased circulating gonadotropin level	0.89175	107	0.8385	54	0.15164697	0.999983015
Sepsis	1.213	138	0.6855	71	0.152929641	0.999983015
Prominent nose	0.86	151	0.63625	67	0.154298265	0.999983015
Epileptic spasms	0.70975	79	0.37725	45	0.156695469	0.999983015
Clubbing	0.01625	72	0.018125	52	0.157413801	0.999983015
Generalized tonic seizures	1.278	64	0.84475	39	0.159608386	0.999983015
Small nail	1.34975	89	1.025125	44	0.159947419	0.999983015
Prolonged QT interval	1.49925	95	0.92125	40	0.161028005	0.999983015
Broad thumb	1.883125	78	1.303	49	0.161561345	0.999983015
Thickened skin	1.96125	60	1.34	40	0.16316854	0.999983015
Hypertriglyceridemia	1.700125	172	0.996625	88	0.163668217	0.999983015
Constriction of peripheral visual field	0.652	114	0.20825	65	0.165194484	0.999983015
Postnatal microcephaly	0.73625	71	0.358875	48	0.166116608	0.999983015
Coma	1.05725	90	0.5325	68	0.167092817	0.999983015
Hammertoe	2.14425	73	1.51025	43	0.169891171	0.999983015
Pain	0.967875	62	0.3715	41	0.173646231	0.999983015
Drooling	1.6355	75	0.818375	40	0.18058776	0.999983015
Petechiae	1.51175	51	0.75225	31	0.184351798	0.999983015
Sparse scalp hair	1.045	175	0.6545	92	0.185472132	0.999983015
Dental crowding	1.9595	114	1.46475	71	0.186912561	0.999983015
Sandal gap	1.196	153	0.930125	82	0.190587698	0.999983015
Leukemia	0.98675	83	0.760625	42	0.19065078	0.999983015
Acanthosis nigricans	1.004	69	0.8215	42	0.193119651	0.999983015
Wormian bones	1.22325	77	0.688	46	0.195657427	0.999983015
Lipodystrophy	1.512	114	0.98125	63	0.198032719	0.999983015
Abnormal eyebrow morphology	1.93425	57	1.53	38	0.199547616	0.999983015
Akinesia	1.923625	50	1.613	37	0.201272148	0.999983015
Hemolytic anemia	1.397375	112	0.80025	56	0.203916608	0.999983015
Prematurely aged appearance	0.85775	106	0.63625	55	0.211271746	0.999983015
Relative macrocephaly	1.763375	68	1.70425	40	0.211388561	0.999983015
Blepharitis	1.5855	58	1.51225	43	0.21181364	0.999983015
Hypercalcemia	1.1065	51	1.2075	31	0.21367988	0.999983015
Conjunctivitis	1.037125	70	0.75075	47	0.21410518	0.999983015
Short chin	0.813625	72	0.50975	33	0.215669724	0.999983015
Focal segmental glomerulosclerosis	1.97375	51	1.51925	38	0.216568658	0.999983015
Generalized-onset seizure	0.73725	105	0.413	44	0.217625737	0.999983015
Congenital diaphragmatic hernia	1.154	119	0.509	48	0.221432314	0.999983015
Hyperpigmentation of the skin	0.61275	51	0.55025	42	0.2304823	0.999983015
Resting tremor	1.89375	55	0.46325	45	0.235587315	0.999983015
Cachexia	1.124125	148	1.12775	80	0.235596147	0.999983015
Skin rash	0.97	136	0.73175	79	0.239015703	0.999983015
Progressive night blindness	0.61525	227	0.45725	114	0.243476498	0.999983015
Cholestasis	1.37525	65	1.505125	42	0.24742188	0.999983015
Lymphoma	1.3195	120	1.47875	55	0.247810929	0.999983015
Abnormal chorioretinal morphology	1.70175	87	1.31225	43	0.248909018	0.999983015
Neurodegeneration	1.578375	62	1.02425	53	0.250377567	0.999983015
Blue sclerae	0.9275	183	0.74225	67	0.25445942	0.999983015
Gynecomastia	1.3765	138	1.0005	103	0.257548819	0.999983015
Lymphedema	2.01825	77	1.490375	44	0.259825676	0.999983015
Neoplasm of the pancreas	0.9305	105	0.85375	43	0.26182037	0.999983015
Spastic tetraplegia	1.381125	100	0.788875	68	0.26483458	0.999983015
Aplasia/Hypoplasia of the eyebrow	1.195875	84	0.66075	65	0.265707917	0.999983015
Emphysema	0.89575	87	0.90425	79	0.265768005	0.999983015
Sensory neuropathy	1.4675	81	1.49875	66	0.265966105	0.999983015
Abnormal cortical bone morphology	1.51925	121	0.721	59	0.271101372	0.999983015
Joint contracture of the hand	1.8625	113	1.34625	65	0.272846936	0.999983015
Reduced number of teeth	0.888125	160	1.20875	89	0.272910299	0.999983015
Male hypogonadism	1.8305	69	0.8795	42	0.274613192	0.999983015
Progressive gait ataxia	1.256125	80	0.59825	33	0.275347925	0.999983015
Long eyelashes	1.12	151	0.48325	47	0.275553581	0.999983015
Decreased circulating IgA level	0.86075	63	0.42925	36	0.276647821	0.999983015
Absence seizure	0.9615	109	0.71225	61	0.277169668	0.999983015
Patent foramen ovale	1.25275	54	1.004875	32	0.279208384	0.999983015
Tachycardia	1.13925	103	1.550875	70	0.282036297	0.999983015
Cafe-au-lait spot	0.721375	160	0.7275	69	0.28338113	0.999983015
Peripheral axonal neuropathy	1.61475	157	0.98125	71	0.285733085	0.999983015
Proximal amyotrophy	1.8545	109	1.685375	76	0.285996756	0.999983015
Vertigo	1.51175	123	1.084	100	0.287976622	0.999983015
Prolonged bleeding time	1.026375	90	0.33775	64	0.288675073	0.999983015
Bilateral single transverse palmar creases	1.137875	72	0.509	30	0.289622486	0.999983015
Abnormality of the clavicle	1.571375	84	1.10775	45	0.294215193	0.999983015
Abnormal myelination	0.81925	70	0.32025	36	0.295624774	0.999983015
Telangiectasia of the skin	1.608	93	0.908	57	0.29655953	0.999983015
Sprengel anomaly	1.8505	107	1.701375	46	0.296958414	0.999983015
Edema	1.3805	179	1.07275	98	0.297440597	0.999983015
Febrile seizures	1.16625	101	1.29525	75	0.298220777	0.999983015
Obsessive-compulsive behavior	1.55425	85	0.48325	35	0.299650148	0.999983015
Hypoplasia of the ovary	1.23725	67	1.141875	34	0.299926647	0.999983015
Retinal degeneration	0.53025	149	0.420125	88	0.301310894	0.999983015
Cellulitis	0.563125	68	0.53875	37	0.306273358	0.999983015
Hypoplasia of the frontal lobes	0.935625	112	0.688	43	0.306581168	0.999983015
Recurrent upper respiratory tract infections	1.62	56	0.40125	35	0.307938706	0.999983015
Hoarse voice	1.59075	108	1.231125	62	0.30961969	0.999983015
Osteoarthritis	1.817875	78	1.17925	65	0.311152727	0.999983015
Leukoencephalopathy	1.128	75	0.55075	47	0.312328123	0.999983015
Aortic regurgitation	1.054625	66	0.37825	53	0.314234509	0.999983015
Aortic aneurysm	1.3215	61	0.518	37	0.31561028	0.999983015
Ureteral duplication	1.5695	61	1.33175	39	0.317932084	0.999983015
Elbow flexion contracture	1.992625	128	1.497875	90	0.323477587	0.999983015
Joint hypermobility	1.60775	127	1.39475	107	0.324010258	0.999983015
Sudden cardiac death	1.162125	228	0.98125	111	0.32510326	0.999983015
Dyspareunia	1.88675	54	1.540875	42	0.328834082	0.999983015
Abnormal blistering of the skin	1.19825	139	0.89575	97	0.331059837	0.999983015
Cystic hygroma	1.50675	53	1.43375	31	0.331537148	0.999983015
Decreased number of peripheral myelinated nerve fibers	1.28325	59	1.237875	30	0.333734804	0.999983015
Abnormality of the voice	0.87625	107	0.62025	67	0.334763317	0.999983015
Purpura	0.62575	73	0.5095	49	0.336139115	0.999983015
Coxa vara	1.116	119	1.17925	59	0.336588719	0.999983015
Abnormality of the foot	1.449375	88	1.2075	53	0.336728402	0.999983015
Slender long bone	0.926	77	0.895	49	0.338939619	0.999983015
Recurrent otitis media	0.73275	205	0.613625	96	0.340924805	0.999983015
Postaxial foot polydactyly	1.687375	134	1.48325	73	0.341193043	0.999983015
Accessory spleen	1.263375	64	0.978	55	0.345651377	0.999983015
Gray matter heterotopia	1.12625	183	0.758	105	0.345719086	0.999983015
Recurrent fever	1.5425	69	1.339	49	0.35315056	0.999983015
Diabetes insipidus	1.16725	66	1.139375	34	0.353927468	0.999983015
Breast carcinoma	0.8735	122	0.98875	62	0.356618192	0.999983015
Epistaxis	0.777125	142	0.226	96	0.357689677	0.999983015
Progressive microcephaly	0.51575	90	0.484625	70	0.358348251	0.999983015
Cupped ear	1.504375	78	1.06275	38	0.358761596	0.999983015
Toe walking	1.89725	130	1.754	61	0.363349257	0.999983015
Diffuse cerebral atrophy	0.2985	51	0.06675	33	0.365627284	0.999983015
Hypoplasia of the brainstem	0.75225	121	0.956125	78	0.372016585	0.999983015
Intention tremor	1.165125	96	1.121625	52	0.372459454	0.999983015
Polydactyly	0.68275	96	0.78775	46	0.377640452	0.999983015
Sinusitis	0.11125	116	-0.03875	59	0.378539576	0.999983015
Hypoalbuminemia	0.41375	95	0.51125	51	0.379877206	0.999983015
Hepatitis	0.396	85	0.086625	54	0.381960923	0.999983015
Laryngomalacia	0.95225	127	0.91675	109	0.390770009	0.999983015
Achilles tendon contracture	1.1615	122	1.30725	47	0.396894811	0.999983015
Hyposmia	1.743625	80	1.594875	50	0.400814889	0.999983015
Delayed ability to walk	1.28075	112	0.84475	57	0.40345895	0.999983015
Gliosis	1.20775	101	1.0925	76	0.405146458	0.999983015
Pointed chin	0.76725	111	0.5715	61	0.408249982	0.999983015
Neoplasm of the liver	0.203875	70	0.44875	32	0.412950339	0.999983015
Glomerulosclerosis	1.09575	61	1.3975	32	0.413578093	0.999983015
Pituitary adenoma	0.86175	55	1.28975	34	0.414758073	0.999983015
Pancreatic cysts	1.70175	87	1.39225	41	0.417076909	0.999983015
Menorrhagia	0.63525	80	0.1435	72	0.417423779	0.999983015
Narrow palpebral fissure	1.118875	76	1.269	40	0.419451668	0.999983015
Chest pain	0.674125	122	0.6895	71	0.419531232	0.999983015
Telangiectasia	0.345125	92	0.454	50	0.42295608	0.999983015
Abnormality of the eye	0.60025	53	0.43875	38	0.424999831	0.999983015
Tapered finger	1.65325	125	1.99275	57	0.427187581	0.999983015
Trigonocephaly	0.93925	70	1.116	40	0.427279716	0.999983015
Apathy	1.215625	68	0.91775	45	0.429013451	0.999983015
Stage 5 chronic kidney disease	1.41425	164	1.46925	85	0.430764363	0.999983015
Short thorax	2.077375	130	2.0455	74	0.430969557	0.999983015
Open mouth	1.17975	132	0.73	70	0.431720701	0.999983015
Aortic valve stenosis	0.911	73	0.638625	40	0.432066121	0.999983015
Atonic seizures	0.92375	71	1.24625	50	0.438299865	0.999983015
Tracheal stenosis	1.73525	67	1.23175	49	0.44443506	0.999983015
Spastic dysarthria	2.001	71	2.425	32	0.447556105	0.999983015
Fasciculations	1.51	123	1.83025	66	0.451713641	0.999983015
Autoimmune thrombocytopenia	0.36025	71	0.39275	35	0.451876108	0.999983015
Gingivitis	0.56625	85	0.31675	41	0.454399207	0.999983015
Abnormality of the ribs	1.66875	145	1.96275	71	0.456169645	0.999983015
Oculomotor apraxia	0.83125	202	0.978	85	0.457818988	0.999983015
Gaze-evoked nystagmus	0.653625	58	0.950125	34	0.459730344	0.999983015
Mask-like facies	1.56025	95	2.16975	49	0.460534742	0.999983015
Decreased circulating IgG level	0.657	82	0.558625	52	0.46180733	0.999983015
Transient ischemic attack	0.926	51	0.60775	37	0.462958635	0.999983015
Hyperkeratosis	1.00825	123	0.76225	105	0.464287956	0.999983015
Osteomyelitis	0.5605	60	0.24375	30	0.467596453	0.999983015
Elbow dislocation	1.806125	92	2.21575	35	0.467745842	0.999983015
Diplopia	1.9495	118	1.948125	96	0.469037479	0.999983015
Back pain	1.033625	154	0.98125	63	0.469147405	0.999983015
Limb hypertonia	0.381	74	0.42725	43	0.471831853	0.999983015
Cortical dysplasia	0.837125	142	0.994	74	0.47302251	0.999983015
Amblyopia	1.361	99	1.58675	60	0.474500934	0.999983015
Hyperammonemia	0.518875	58	0.4505	37	0.47565712	0.999983015
EMG: neuropathic changes	2.010625	64	1.89375	46	0.475839521	0.999983015
Pericardial effusion	0.96575	59	1.02575	48	0.476274818	0.999983015
Choreoathetosis	0.756	99	0.43375	63	0.48081863	0.999983015
Avascular necrosis	1.339	66	1.49075	55	0.484428932	0.999983015
Nephritis	0.768875	62	0.856375	36	0.486772728	0.999983015
Abnormal corpus callosum morphology	0.476625	70	0.44575	42	0.488013473	0.999983015
Coloboma	0.42325	86	0.938125	42	0.488866332	0.999983015
Hepatosplenomegaly	0.46375	139	0.43475	78	0.491910334	0.999983015
Urinary urgency	1.834125	64	1.74975	33	0.492406257	0.999983015
Sensorimotor neuropathy	0.90475	92	0.7215	57	0.498441798	0.999983015
Growth hormone deficiency	1.004	113	1.1465	68	0.5	0.999983015
Hyponatremia	1.258125	72	1.230125	46	0.501100656	0.999983015
Polycystic ovaries	0.9115	90	0.74475	46	0.502752505	0.999983015
Gingival bleeding	0.93425	83	0.75225	43	0.503079025	0.999983015
Atrophic scars	1.004	93	1.06425	55	0.503165998	0.999983015
Color vision defect	1.18725	139	1.185	89	0.505336804	0.999983015
Postural instability	1.57625	76	1.7245	59	0.506193684	0.999983015
Anosmia	1.244	51	1.56425	35	0.507013482	0.999983015
Precocious puberty	0.927625	152	0.80025	87	0.508920218	0.999983015
Adducted thumb	1.99625	130	2.29275	71	0.509614053	0.999983015
Decreased nerve conduction velocity	1.28325	101	1.15075	64	0.511338536	0.999983015
Wide intermamillary distance	1.22875	144	0.9965	78	0.516586284	0.999983015
Profound global developmental delay	0.70925	63	0.64825	37	0.517083912	0.999983015
Abnormality of skin pigmentation	0.97425	115	0.89575	71	0.5178886	0.999983015
Anorexia	0.676875	120	1.00875	83	0.518414327	0.999983015
Demyelinating peripheral neuropathy	1.7625	54	1.63575	31	0.520024437	0.999983015
Split hand	0.6305	74	0.80025	35	0.520703815	0.999983015
Tall stature	1.86625	91	1.59425	69	0.521294534	0.999983015
Anal stenosis	2.13125	103	1.92625	55	0.522558103	0.999983015
Atresia of the external auditory canal	2.35925	88	2.31625	53	0.522912526	0.999983015
Leukocytosis	1.257625	70	1.04675	39	0.526460225	0.999983015
Skin ulcer	1.278	171	0.898	97	0.527456592	0.999983015
Polycystic kidney dysplasia	2.064625	112	1.909625	62	0.531309095	0.999983015
Easy fatigability	1.634	103	1.699	89	0.536831447	0.999983015
Meningitis	0.7395	75	0.53875	51	0.537617702	0.999983015
Type I diabetes mellitus	1.993875	56	1.327875	34	0.538122536	0.999983015
Visual field defect	0.5225	106	0.55175	60	0.538158818	0.999983015
Nephrolithiasis	0.896625	138	0.60225	89	0.542450661	0.999983015
Narrow forehead	0.9445	163	1.434	85	0.54417988	0.999983015
Progressive cerebellar ataxia	1.087125	162	0.9855	70	0.544542091	0.999983015
Glomerulopathy	0.9185	72	0.783	54	0.546114158	0.999983015
Metaphyseal widening	1.699875	84	1.535375	68	0.546460821	0.999983015
Progressive sensorineural hearing impairment	1.579875	76	1.2225	34	0.547624368	0.999983015
Partial agenesis of the corpus callosum	0.72725	78	0.630375	30	0.547772245	0.999983015
Dilatation	0.42025	75	0.6485	58	0.548750915	0.999983015
Bone spicule pigmentation of the retina	0.44925	119	0.3365	57	0.550941653	0.999983015
Distal lower limb muscle weakness	1.125875	64	0.64425	42	0.552672068	0.999983015
Hypergonadotropic hypogonadism	0.73275	109	0.593875	72	0.557043075	0.999983015
Sclerocornea	1.04675	83	1.300625	62	0.565864551	0.999983015
Wide nose	1.65625	118	1.6195	78	0.566906672	0.999983015
Goiter	1.8565	98	2.155375	58	0.566977099	0.999983015
Short finger	0.73725	61	1.29525	43	0.568132212	0.999983015
Spina bifida occulta	1.24875	89	1.169	59	0.56994496	0.999983015
Abnormality of the cerebral white matter	0.92075	98	0.85275	53	0.571929525	0.999983015
Sparse pubic hair	0.5045	61	1.38575	41	0.573103219	0.999983015
Polyneuropathy	0.52275	71	0.49875	35	0.573285096	0.999983015
Short ribs	2.153375	126	2.064	71	0.574837703	0.999983015
Central scotoma	0.83125	54	1.12125	33	0.578017348	0.999983015
Neoplasm	0.39375	103	1.139625	48	0.579963494	0.999983015
Pancreatic fibrosis	1.547625	50	1.397125	30	0.580718934	0.999983015
Abnormality of the metaphysis	1.51875	201	1.518875	128	0.581012355	0.999983015
Nephronophthisis	1.618	123	1.46925	53	0.581128023	0.999983015
Dehydration	1.137625	182	1.0775	100	0.581926401	0.999983015
Recurrent pneumonia	0.75975	138	0.53875	71	0.584148408	0.999983015
Acute leukemia	0.88675	62	1.0725	39	0.584237615	0.999983015
Clitoral hypertrophy	1.02725	114	1.45975	59	0.584313494	0.999983015
Tibial bowing	0.53225	54	0.63625	35	0.584796603	0.999983015
Bone pain	1.28625	109	1.39025	47	0.58487226	0.999983015
Thin vermilion border	1.5455	146	1.24675	85	0.586061615	0.999983015
Dermal atrophy	1.19825	61	1.463875	38	0.586849876	0.999983015
Abnormality of the nail	1.213375	74	1.515375	70	0.590112047	0.999983015
Acute kidney injury	0.18875	76	0.1665	34	0.590806981	0.999983015
Recurrent bronchitis	0.43675	65	0.753875	44	0.595170809	0.999983015
Limb ataxia	1.10525	135	1.4115	71	0.595702945	0.999983015
Congenital hepatic fibrosis	1.45325	149	1.362	66	0.595779283	0.999983015
Ascites	0.35775	147	0.43475	90	0.596771797	0.999983015
Epileptic encephalopathy	0.4295	94	0.40225	74	0.59716413	0.999983015
Poor fine motor coordination	1.505125	74	2.094125	54	0.598118355	0.999983015
Focal impaired awareness seizure	1.76875	71	2.0335	45	0.602810076	0.999983015
Impotence	1.2655	55	1.72775	39	0.602920186	0.999983015
Aphasia	0.54825	71	1.57875	39	0.603505834	0.999983015
Ovarian neoplasm	0.48325	87	0.908	41	0.604707542	0.999983015
Nephropathy	0.80325	179	1.270125	90	0.606384224	0.999983015
Brain atrophy	0.818375	70	2.377	48	0.606872513	0.999983015
Increased LDL cholesterol concentration	1.12475	119	1.503375	52	0.609116173	0.999983015
Fine hair	1.278	95	1.379	75	0.613604993	0.999983015
Generalized hyperpigmentation	1.495	66	1.576625	44	0.614022277	0.999983015
Abdominal distention	1.44225	235	1.5685	115	0.616955816	0.999983015
Plagiocephaly	0.948625	98	1.89475	53	0.618730335	0.999983015
Pancreatitis	0.83625	57	1.29925	49	0.619497643	0.999983015
Genu varum	1.7565	97	2.4695	74	0.620018044	0.999983015
Anteriorly placed anus	1.358875	66	1.19925	41	0.624450437	0.999983015
Leukodystrophy	0.55775	106	0.79	63	0.62868436	0.999983015
Occipital encephalocele	0.32925	69	0.965125	40	0.631697135	0.999983015
Nail dystrophy	1.19825	181	1.26725	127	0.634254386	0.999983015
Flat occiput	0.60375	71	0.589	30	0.637962149	0.999983015
Urinary bladder sphincter dysfunction	0.844	58	0.666	35	0.643843348	0.999983015
Reticulocytosis	0.482125	116	0.7415	55	0.644446208	0.999983015
Tracheoesophageal fistula	0.588625	180	0.80875	65	0.644532745	0.999983015
Limitation of joint mobility	1.16	132	1.55725	85	0.646743549	0.999983015
Osteolysis	1.278	65	1.339	37	0.650357472	0.999983015
Cardiomegaly	0.77525	113	0.79525	61	0.650388798	0.999983015
Renal hypoplasia/aplasia	1.154	225	1.158	93	0.657231973	0.999983015
Multifactorial inheritance	0.37375	61	1.04775	34	0.658207965	0.999983015
Progressive visual loss	1.01325	227	0.85325	107	0.659269	0.999983015
Coronary artery atherosclerosis	1.0105	60	0.913	33	0.660388842	0.999983015
Thin skin	0.96	108	1.60125	94	0.662269378	0.999983015
Juvenile onset	0.666375	186	0.747	73	0.662551989	0.999983015
Abnormality of visual evoked potentials	1.1815	69	1.23725	37	0.663075056	0.999983015
Decreased serum testosterone level	0.83325	53	0.886875	44	0.664182679	0.999983015
Scrotal hypoplasia	1.73525	85	1.751	60	0.668425952	0.999983015
Neonatal respiratory distress	1.492875	72	1.76875	32	0.67009826	0.999983015
Abnormality of dental enamel	1.49975	311	1.55625	173	0.672523274	0.999983015
Urethral atresia	1.73525	75	1.5535	50	0.673110989	0.999983015
Cerebral hemorrhage	0.33325	71	0.426125	36	0.67660665	0.999983015
Neck muscle weakness	1.5375	88	1.82625	58	0.678644382	0.999983015
Epispadias	1.33725	53	1.95625	31	0.681806328	0.999983015
Knee flexion contracture	1.21925	73	1.469625	66	0.682432195	0.999983015
Patellar dislocation	1.3215	51	1.700625	34	0.684358561	0.999983015
Abnormality of eye movement	1.04275	67	0.572875	34	0.684916831	0.999983015
Poor suck	1.58575	72	1.973875	44	0.686689032	0.999983015
Venous thrombosis	1.004	76	1.34	60	0.687465571	0.999983015
Prolonged prothrombin time	0.012625	68	-0.26025	34	0.689120464	0.999983015
Fatigable weakness	1.2505	55	1.40175	35	0.690264059	0.999983015
Malignant hyperthermia	1.91925	70	2.17	33	0.693336997	0.999983015
Syndactyly	1.0025	181	1.44175	98	0.697635305	0.999983015
Postaxial hand polydactyly	1.14575	178	1.442625	100	0.700079517	0.999983015
Restrictive ventilatory defect	1.591	133	1.947875	76	0.702842778	0.999983015
Thyroiditis	0.424	79	0.313125	50	0.703389651	0.999983015
Hypercholesterolemia	0.42425	97	0.66075	47	0.710169293	0.999983015
Squamous cell carcinoma of the skin	1.6635	56	1.554375	36	0.710901387	0.999983015
Gait imbalance	0.756	63	1.205875	48	0.711081725	0.999983015
Stroke	0.7825	97	0.69675	109	0.711736136	0.999983015
Abnormal heart valve morphology	2.48675	162	2.926	114	0.712190326	0.999983015
Bilateral sensorineural hearing impairment	1.559375	74	1.7215	53	0.712194019	0.999983015
Coxa valga	0.9615	95	1.3005	65	0.716173859	0.999983015
Increased antibody level in blood	-0.30175	55	-0.32575	53	0.716180682	0.999983015
Bradykinesia	1.83825	149	2.021	120	0.720435241	0.999983015
Recurrent aphthous stomatitis	0.685375	76	1.3675	37	0.725612102	0.999983015
Nephrocalcinosis	1.00025	119	1.253375	52	0.726093984	0.999983015
Abnormality of immune system physiology	1.325375	92	2.141625	52	0.727465825	0.999983015
Behavioral abnormality	1.20775	127	1.7155	80	0.729079712	0.999983015
Decreased serum estradiol	0.38575	53	0.544	34	0.730155423	0.999983015
Bowel incontinence	1.244	61	1.0105	40	0.730566053	0.999983015
Irregular hyperpigmentation	0.395	130	0.8195	64	0.731052509	0.999983015
Parkinsonism	1.01325	101	1.75575	63	0.732494426	0.999983015
Multiple renal cysts	1.2405	101	1.4815	48	0.734871742	0.999983015
Disproportionate short-limb short stature	2.7285	63	2.4645	35	0.736934988	0.999983015
Molar tooth sign on MRI	0.98125	134	1.3855	48	0.737935752	0.999983015
Thick vermilion border	0.60775	139	1.01725	73	0.739976447	0.999983015
Increased intracranial pressure	0.676125	86	1.14225	52	0.741531333	0.999983015
Colon cancer	0.353125	90	0.98525	37	0.742147552	0.999983015
Hepatic steatosis	0.87125	150	0.872875	96	0.74311576	0.999983015
Increased number of teeth	1.8625	87	2.35575	32	0.74513662	0.999983015
Abnormality of extrapyramidal motor function	0.68025	113	1.007	60	0.74645755	0.999983015
Hemianopia	2.199375	114	2.44675	71	0.750534816	0.999983015
Thoracic hypoplasia	2.496	76	2.752375	36	0.751456334	0.999983015
Oral cleft	1.395	112	1.2695	39	0.752489237	0.999983015
Metabolic acidosis	1.070625	122	0.85725	60	0.752982403	0.999983015
Rib fusion	0.836	68	0.80025	31	0.753830393	0.999983015
Tented upper lip vermilion	1.281	109	2.07775	54	0.755789095	0.999983015
Absence of secondary sex characteristics	0.92925	56	1.726875	36	0.758043343	0.999983015
Cyanosis	1.5305	54	1.62325	44	0.759138965	0.999983015
Short thumb	0.9305	109	1.4185	51	0.761261008	0.999983015
Episodic tachypnea	1.17425	107	1.234375	40	0.761654367	0.999983015
Chronic bronchitis	0.73275	145	1.405	108	0.762078015	0.999983015
Natal tooth	1.24875	53	1.427125	34	0.763520142	0.999983015
Exertional dyspnea	1.00575	168	1.132125	128	0.765178975	0.999983015
Self-injurious behavior	0.762	112	1.22175	55	0.767953414	0.999983015
Autoimmunity	0.79325	111	1.4155	69	0.769889085	0.999983015
Abnormal bleeding	0.81375	90	1.47075	45	0.770293764	0.999983015
Rapidly progressive	0.619	75	1.89775	35	0.771691088	0.999983015
Centrally nucleated skeletal muscle fibers	3.22425	143	4.352875	84	0.771921606	0.999983015
Acute hepatic failure	0.27575	72	0.334	43	0.772941012	0.999983015
Gingival overgrowth	0.96575	121	0.75225	69	0.773865047	0.999983015
Hydrops fetalis	1.915	134	2.064	65	0.77474902	0.999983015
Hypotension	0.56825	91	1.12125	63	0.77657776	0.999983015
Aplasia/Hypoplasia of the lungs	2.218375	74	3.0245	35	0.777141394	0.999983015
Prolonged neonatal jaundice	1.3525	87	2.021	44	0.780063695	0.999983015
Male pseudohermaphroditism	1.11875	66	1.39225	43	0.780829861	0.999983015
Retinal dystrophy	0.86725	199	0.98975	79	0.784696918	0.999983015
Ectropion	1.15125	83	1.964	62	0.786781465	0.999983015
Abnormal hair morphology	0.47475	82	0.79725	53	0.788083065	0.999983015
Broad-based gait	0.7925	83	1.137	32	0.788710891	0.999983015
Talipes	1.5615	137	1.55725	89	0.789824421	0.999983015
Abnormality of neuronal migration	1.016875	132	1.47875	77	0.789928234	0.999983015
Scotoma	1.705625	126	2.04775	73	0.791291497	0.999983015
Pendular nystagmus	0.98175	62	1.185	31	0.791291552	0.999983015
Congenital hip dislocation	0.977125	190	1.264	76	0.791977867	0.999983015
Freckling	0.361375	50	0.915625	32	0.794534739	0.999983015
Cone/cone-rod dystrophy	0.93575	88	1.464	39	0.794795965	0.999983015
Short long bone	2.029	83	2.013375	46	0.798392355	0.999983015
Hemoptysis	0.48925	60	1.34575	55	0.798714762	0.999983015
Short toe	0.953	88	1.98375	36	0.800941702	0.999983015
Pancytopenia	0.85775	133	1.04675	79	0.800997601	0.999983015
Biparietal narrowing	0.79	181	0.983875	66	0.801305056	0.999983015
Low anterior hairline	0.78525	145	1.48075	61	0.802680291	0.999983015
Vasculitis	0.201875	92	0.40775	56	0.803997894	0.999983015
Nail dysplasia	1.76425	150	1.98725	100	0.804260499	0.999983015
Cutis marmorata	0.508	90	0.69675	45	0.806711004	0.999983015
Difficulty running	3.41425	124	4.6685	94	0.807993416	0.999983015
Poor appetite	0.17475	53	1.12125	31	0.808217145	0.999983015
Premature ovarian insufficiency	0.85725	154	1.185	71	0.808574261	0.999983015
Incoordination	0.898125	98	2.006	61	0.80869932	0.999983015
Abnormality of the optic disc	0.80375	69	1.5385	35	0.808847554	0.999983015
Subcortical cerebral atrophy	2.059125	118	2.460875	70	0.809136865	0.999983015
Severe short stature	1.162375	146	1.57875	71	0.809395355	0.999983015
Aplasia/Hypoplasia of the cerebellar vermis	1.03325	75	1.435125	42	0.811527344	0.999983015
Single transverse palmar crease	0.95625	148	1.511	66	0.814979527	0.999983015
Opacification of the corneal stroma	0.77375	77	1.10775	45	0.815074807	0.999983015
Ophthalmoparesis	1.634	55	2.420875	56	0.815792979	0.999983015
Anencephaly	1.38525	67	1.39225	43	0.816069611	0.999983015
Bowing of the long bones	1.116	125	1.45175	60	0.819924999	0.999983015
Increased lactate dehydrogenase activity	0.43275	61	0.788	31	0.822561182	0.999983015
Abnormal fingernail morphology	1.72925	141	1.9575	90	0.822953111	0.999983015
Polyphagia	0.79325	71	1.71975	53	0.82365003	0.999983015
Hypoplasia of dental enamel	1.125875	142	1.387	72	0.824095258	0.999983015
Round face	0.88175	189	0.95225	114	0.824309186	0.999983015
Nasal speech	1.074875	150	1.430125	96	0.825087729	0.999983015
Progressive spastic paraplegia	0.70925	79	1.456	35	0.827938883	0.999983015
Overfolded helix	1.221	76	1.816625	40	0.833980357	0.999983015
Angina pectoris	0.50075	74	0.976875	50	0.834698833	0.999983015
Hypofibrinogenemia	0.71375	95	0.6895	32	0.835120398	0.999983015
Sparse axillary hair	0.5045	65	2.12725	47	0.837591061	0.999983015
Severely reduced visual acuity	0.98675	78	1.435125	42	0.838330923	0.999983015
Large fontanelles	1.954375	104	2.76425	73	0.838384185	0.999983015
Loss of speech	0.666	52	1.09475	33	0.839382234	0.999983015
Abnormality of the sternum	1.4675	82	2.689	49	0.840499707	0.999983015
Submucous cleft hard palate	0.6005	81	1.63675	47	0.842180685	0.999983015
Platyspondyly	1.167375	154	1.48275	98	0.842379451	0.999983015
Clonus	0.16825	57	0.646125	34	0.84254592	0.999983015
Abnormality of the periventricular white matter	0.713375	86	1.4975	41	0.842670974	0.999983015
Exotropia	0.956875	84	1.4185	59	0.843450598	0.999983015
Peripheral arterial stenosis	0.40425	63	0.745	33	0.843879058	0.999983015
Glycosuria	1.00325	53	0.97425	37	0.845385333	0.999983015
Halitosis	0.6735	141	1.44825	107	0.847528758	0.999983015
Duodenal atresia	0.7225	76	1.189	50	0.847842321	0.999983015
2-3 toe syndactyly	0.83425	63	1.22575	32	0.848854213	0.999983015
Loss of ability to walk	0.602	51	1.90425	32	0.849394432	0.999983015
Hypoplasia of the ulna	1.163625	152	1.57325	59	0.851144936	0.999983015
Erythroderma	0.488375	58	1.664375	62	0.851394767	0.999983015
Flat face	1.949	116	2.21575	67	0.851488992	0.999983015
Foot polydactyly	1.0835	168	1.407875	88	0.851777282	0.999983015
Iris hypopigmentation	1.11275	177	1.807875	122	0.852048831	0.999983015
Decreased fertility in females	0.40575	55	1.118125	44	0.852152236	0.999983015
Basal cell carcinoma	0.43275	79	1.290875	42	0.852704435	0.999983015
Falls	3.365	119	4.285375	84	0.852952318	0.999983015
Ectopic kidney	0.50725	87	0.969375	42	0.853824806	0.999983015
Spastic paraplegia	0.890625	120	0.80025	57	0.859572433	0.999983015
Hip contracture	3.11225	143	4.352875	94	0.859869381	0.999983015
Lower limb spasticity	1.60225	62	1.63575	33	0.86049895	0.999983015
Clubbing of fingers	0.42375	194	0.920875	150	0.860816592	0.999983015
Pancreatic adenocarcinoma	0.233	65	1.08775	32	0.861190781	0.999983015
Severe muscular hypotonia	0.979875	86	1.091125	64	0.862681889	0.999983015
Abnormality of the liver	0.70275	181	1.456	81	0.863356954	0.999983015
Gowers sign	2.03125	219	2.645	124	0.8634578	0.999983015
Omphalocele	1.752875	110	2.603	79	0.863730046	0.999983015
Hyperkalemia	1.656625	50	2.9205	32	0.865946645	0.999983015
Dental malocclusion	1.529125	214	1.843125	88	0.86745939	0.999983015
Ventricular tachycardia	3.007625	118	3.96125	95	0.867559628	0.999983015
Optic neuropathy	0.49125	74	0.8865	36	0.869570572	0.999983015
Bifid tongue	2.42775	70	2.847625	40	0.870294873	0.999983015
Vertebral segmentation defect	1.852	59	2.544	32	0.871720631	0.999983015
Recurrent bacterial infections	0.61925	105	1.6605	62	0.872747132	0.999983015
Vestibular dysfunction	1.88675	64	2.29975	47	0.873461715	0.999983015
Nephroblastoma	0.252	66	0.53475	49	0.87395612	0.999983015
Coarse hair	0.919625	62	2.095125	40	0.874526136	0.999983015
Acne	1.1045	80	1.72775	75	0.8755337	0.999983015
Hypohidrosis	1.72125	82	2.138125	64	0.875670987	0.999983015
Flared metaphysis	0.8465	54	1.269	38	0.875705061	0.999983015
Leukopenia	0.54775	172	1.053625	96	0.87656099	0.999983015
Sensory impairment	0.05175	60	0.59825	45	0.877444286	0.999983015
Obstructive lung disease	0.6185	144	1.4155	105	0.877501508	0.999983015
Myocardial infarction	0.50075	118	0.98175	80	0.879800437	0.999983015
Preauricular skin tag	1.016625	110	2.06	38	0.879837914	0.999983015
Abnormality of the immune system	0.961	60	1.394625	30	0.880380563	0.999983015
Rhizomelia	0.87625	73	2.030125	54	0.884392203	0.999983015
Hypopigmentation of hair	0.668	56	2.2155	43	0.885630348	0.999983015
Limb-girdle muscle weakness	1.20325	52	1.1775	38	0.885888404	0.999983015
Sparse body hair	1.31625	96	2.2495	57	0.886027616	0.999983015
Left ventricular dysfunction	0.38875	67	0.745	43	0.887999763	0.999983015
Delayed cranial suture closure	0.369	51	0.80025	39	0.889025182	0.999983015
Psychosis	0.808125	108	2.15	81	0.891520385	0.999983015
Recurrent skin infections	0.888	101	1.612625	68	0.892639455	0.999983015
Bicuspid aortic valve	0.67575	77	0.84525	41	0.894172558	0.999983015
Limb muscle weakness	1.222625	70	1.9535	51	0.894695174	0.999983015
Prostate cancer	0.44425	75	1.47875	33	0.895052803	0.999983015
Papule	0.852875	122	1.3935	74	0.898914586	0.999983015
Absent septum pellucidum	0.59475	133	0.92875	69	0.899131044	0.999983015
Spontaneous abortion	0.702875	170	1.09025	110	0.899589486	0.999983015
Attenuation of retinal blood vessels	0.61525	119	1.225375	72	0.90047358	0.999983015
Thickened nuchal skin fold	1.1065	56	2.345375	30	0.901682704	0.999983015
Abnormal heart morphology	1.092125	122	1.582125	72	0.901991152	0.999983015
Sparse eyelashes	1.368875	62	2.01825	61	0.902334698	0.999983015
Wide anterior fontanel	1.9225	102	3.1265	68	0.902543427	0.999983015
Psychomotor retardation	1.147875	108	1.51225	83	0.904403294	0.999983015
Arnold-Chiari malformation	1.31525	54	1.48475	31	0.905696532	0.999983015
Cranial nerve paralysis	0.46175	183	0.95125	86	0.907841768	0.999983015
Mutism	0.824	62	1.96025	36	0.908266843	0.999983015
Sparse and thin eyebrow	1.22025	87	1.938625	70	0.908754363	0.999983015
Ectopia lentis	0.89375	70	2.192875	52	0.909175759	0.999983015
Abnormality of the pinna	1.462	115	2.042875	66	0.911946988	0.999983015
Anonychia	0.884875	76	1.874125	44	0.912453381	0.999983015
Hypokinesia	1.125125	54	1.926375	50	0.912530107	0.999983015
Aplasia cutis congenita	1.004	71	1.89775	31	0.913167233	0.999983015
Clubbing of toes	0.418375	104	0.877375	38	0.913348851	0.999983015
Hemangioma	0.877	100	1.697875	48	0.913397007	0.999983015
Lumbar hyperlordosis	1.09575	129	1.89775	83	0.91384959	0.999983015
Sleep apnea	0.781	63	2.535375	38	0.91473393	0.999983015
Ambiguous genitalia	0.92925	146	1.5685	99	0.915585513	0.999983015
Macular degeneration	0.6865	126	1.2265	84	0.915732733	0.999983015
Glue ear	0.604875	130	1.44825	103	0.916309699	0.999983015
Ectopic pregnancy	0.604875	130	1.44825	103	0.916309699	0.999983015
Immotile cilia	0.604875	130	1.44825	103	0.916309699	0.999983015
Impaired nasal mucociliary clearance	0.604875	130	1.44825	103	0.916309699	0.999983015
Keratitis	1.19825	65	2.115875	42	0.916390653	0.999983015
Nasal polyposis	0.62425	133	1.12125	117	0.9171989	0.999983015
Lymphopenia	0.96575	81	1.51225	55	0.917750269	0.999983015
Dysphonia	2.55625	169	3.935125	102	0.917890665	0.999983015
Congenital sensorineural hearing impairment	2.32075	116	2.475	51	0.918508179	0.999983015
Absent testis	0.33375	101	0.877375	36	0.918671711	0.999983015
Decreased body weight	0.89575	95	1.983875	58	0.918801728	0.999983015
Schizophrenia	1.3495	184	1.98275	119	0.920105724	0.999983015
Abnormality of chromosome stability	0.37025	123	0.946	51	0.922919791	0.999983015
Cutaneous finger syndactyly	2.06875	61	2.485	45	0.92297818	0.999983015
Hypermelanotic macule	0.576	93	1.6715	54	0.92626518	0.999983015
Fatigable weakness of respiratory muscles	1.599	71	2.606875	64	0.926745172	0.999983015
Duodenal stenosis	0.355	104	0.772875	40	0.927341577	0.999983015
Reduced bone mineral density	0.70275	173	1.29925	73	0.928424433	0.999983015
Reduced sperm motility	0.58225	165	1.09025	118	0.92844637	0.999983015
Abnormality of pelvic girdle bone morphology	1.46625	122	2.21575	69	0.928482823	0.999983015
Cholelithiasis	0.46375	121	1.47075	63	0.928650249	0.999983015
Tachypnea	0.62425	229	1.05925	157	0.929421966	0.999983015
Hyperlipidemia	0.41425	84	0.85325	45	0.930237354	0.999983015
Exocrine pancreatic insufficiency	0.39625	81	1.47225	43	0.930629877	0.999983015
Steppage gait	2.4815	147	3.34075	91	0.930842018	0.999983015
Male infertility	0.331	69	0.872	54	0.933306603	0.999983015
Meckel diverticulum	0.558125	120	1.053375	42	0.934678257	0.999983015
EMG: decremental response of compound muscle action potential to repetitive nerve stimulation	3.111	131	4.01425	95	0.935744478	0.999983015
Asplenia	0.7325	194	1.36175	137	0.93634089	0.999983015
Short phalanx of finger	1.29725	70	2.4735	37	0.936508768	0.999983015
Calf muscle hypertrophy	2.13825	173	3.2635	103	0.93903871	0.999983015
Dysphasia	0.55425	121	1.4155	71	0.939378533	0.999983015
Cutis laxa	0.07	57	0.78075	38	0.939397444	0.999983015
Abnormality of epiphysis morphology	0.60375	221	1.10775	103	0.940864879	0.999983015
Atrioventricular block	2.077625	176	3.1375	101	0.941062698	0.999983015
Elevated serum creatinine	0.086875	74	0.9165	36	0.943292791	0.999983015
Atrial fibrillation	1.961	150	2.606	107	0.943791611	0.999983015
Blepharospasm	1.02175	56	2.221875	34	0.944030796	0.999983015
Autoimmune hemolytic anemia	0.356125	64	0.9715	35	0.94511871	0.999983015
Hand polydactyly	1.04675	195	1.56925	94	0.945632486	0.999983015
Bone marrow hypocellularity	0.70275	89	1.4245	49	0.945639748	0.999983015
Hemiparesis	0.25275	87	0.55025	68	0.945910753	0.999983015
Polygenic inheritance	0.727	58	2.025875	38	0.945977029	0.999983015
Abnormality of the thorax	1.049625	52	2.22	56	0.946069167	0.999983015
Narrow face	0.956875	158	1.44475	85	0.946440299	0.999983015
Scapular winging	2.086	277	3.26425	155	0.946960853	0.999983015
Echolalia	0.61575	67	1.96025	38	0.947064964	0.999983015
Aminoaciduria	0.70925	95	1.5965	55	0.947638895	0.999983015
Encephalocele	0.87625	227	1.5385	105	0.948235489	0.999983015
Ciliary dyskinesia	0.4475	104	1.05775	80	0.948368698	0.999983015
Decreased fertility in males	0.432	120	1.033625	54	0.948595075	0.999983015
Muscular dystrophy	1.84575	271	2.2745	153	0.948688852	0.999983015
Melanocytic nevus	0.641375	58	2.2095	45	0.948693912	0.999983015
Narrow palate	0.78525	51	2.121125	36	0.948779727	0.999983015
Intellectual disability, progressive	0.47125	69	2.162125	36	0.948841472	0.999983015
Abnormality of the preputium	0.339	96	0.946	35	0.949068919	0.999983015
Aplasia/Hypoplasia of fingers	0.339	96	0.946	35	0.949068919	0.999983015
Pyridoxine-responsive sideroblastic anemia	0.339	96	0.946	35	0.949068919	0.999983015
Aplasia/Hypoplasia of the uvula	0.339	96	0.946	35	0.949068919	0.999983015
Hypertrichosis	0.23875	79	1.456	53	0.949839455	0.999983015
Epidermal acanthosis	0.47125	53	1.2815	48	0.950436139	0.999983015
Anophthalmia	1.04675	135	1.52	88	0.952870101	0.999983015
Abnormal lung lobation	1.6105	63	1.98525	51	0.953077845	0.999983015
Rhinitis	0.7325	166	1.4885	121	0.953108357	0.999983015
Underdeveloped nasal alae	0.86875	171	1.32925	89	0.954847333	0.999983015
Left ventricular hypertrophy	2.48675	150	3.263875	112	0.955193874	0.999983015
Short palpebral fissure	0.79175	187	1.55725	93	0.955233836	0.999983015
External ear malformation	0.72325	195	1.38975	90	0.956018822	0.999983015
Developmental cataract	1.26925	103	2.152375	60	0.956538839	0.999983015
Multiple cafe-au-lait spots	0.428	170	0.813375	88	0.956985849	0.999983015
Abnormality of femur morphology	0.41975	107	1.139625	40	0.957015685	0.999983015
Abnormality of the hypothalamus-pituitary axis	0.635	219	1.049625	78	0.957388312	0.999983015
High pitched voice	1.69325	186	2.192875	110	0.957986244	0.999983015
Increased circulating total IgE level	0.06425	51	0.98225	49	0.958246908	0.999983015
Clumsiness	2.93525	139	3.962875	124	0.959146642	0.999983015
Shoulder girdle muscle weakness	3.09975	127	4.08625	87	0.960207191	0.999983015
Eosinophilia	0.870875	76	1.60225	51	0.960434423	0.999983015
Generalized amyotrophy	2.2785	158	3.3025	114	0.96137063	0.999983015
Renal hypoplasia	1.591	175	1.9245	115	0.96151615	0.999983015
Abnormal aortic morphology	0.302375	102	0.877375	38	0.961545689	0.999983015
Myelodysplasia	0.76475	165	1.32625	66	0.962950436	0.999983015
Optic nerve hypoplasia	0.43375	95	0.673875	56	0.963222407	0.999983015
Finger clinodactyly	0.51175	76	1.57875	31	0.964281682	0.999983015
Rimmed vacuoles	2.23025	176	3.293375	96	0.96432684	0.999983015
Preaxial hand polydactyly	1.43975	121	1.74025	60	0.964826803	0.999983015
Foot dorsiflexor weakness	2.32125	211	3.246	129	0.966210263	0.999983015
Short metacarpal	0.914	91	2.254	45	0.966484726	0.999983015
Abnormal carotid artery morphology	0.22725	107	0.80875	39	0.967434073	0.999983015
Spinal rigidity	1.992625	228	2.511	153	0.967533539	0.999983015
Aplasia/Hypoplasia of the radius	0.41975	117	1.12125	51	0.967770212	0.999983015
Undetectable electroretinogram	0.16825	71	1.09475	39	0.968033715	0.999983015
Chronic sinusitis	0.65075	143	1.4155	117	0.968436614	0.999983015
Hypocalcemia	0.19675	104	1.31075	55	0.970022788	0.999983015
Long fingers	3.84475	105	5.31875	79	0.970551952	0.999983015
Difficulty climbing stairs	2.85675	177	4.01425	107	0.970763543	0.999983015
Muscle fiber atrophy	3.032	113	4.83925	81	0.971154229	0.999983015
Renal dysplasia	1.09575	143	1.893625	76	0.971851446	0.999983015
Respiratory insufficiency due to muscle weakness	1.98425	259	2.5585	158	0.972020124	0.999983015
Arteriovenous malformation	0.41975	129	1.12125	51	0.972606089	0.999983015
Aplasia/Hypoplasia of the iris	0.37325	153	1.21375	68	0.973725152	0.999983015
Bicornuate uterus	0.46175	153	1.34	96	0.975189751	0.999983015
Congenital muscular dystrophy	2.28375	115	4.83925	81	0.975526746	0.999983015
Spina bifida	0.339	112	1.12125	43	0.975712125	0.999983015
Confusion	0.102625	90	1.49075	65	0.976345779	0.999983015
Decreased antibody level in blood	0.40875	107	1.71575	78	0.976819962	0.999983015
Horseshoe kidney	0.747	112	1.57325	47	0.976972405	0.999983015
Almond-shaped palpebral fissure	0.35725	112	1.139625	46	0.97744596	0.999983015
Melanoma	0.331	109	1.12125	61	0.978429345	0.999983015
Hypotrichosis	1.270375	76	2.405625	80	0.978993844	0.999983015
Webbed neck	0.77175	115	1.48325	53	0.979037616	0.999983015
Recurrent viral infections	0.98975	63	2.01125	39	0.979066013	0.999983015
Abnormal localization of kidney	0.34425	113	1.033625	40	0.979566528	0.999983015
Lipoatrophy	2.334125	190	3.4825	135	0.979831942	0.999983015
Bulbar palsy	1.576625	64	2.71325	37	0.980213674	0.999983015
Sacral dimple	0.864	95	2.248	45	0.980995396	0.999983015
Microretrognathia	1.9735	149	3.1025	102	0.981190534	0.999983015
Neck flexor weakness	3.105375	124	4.83925	101	0.981361796	0.999983015
Decreased muscle mass	0.7985	67	2.41925	36	0.981479849	0.999983015
Hydroureter	0.57075	152	1.12125	83	0.98168648	0.999983015
Thin ribs	1.238125	78	2.28375	51	0.98266988	0.999983015
Mildly elevated creatine kinase	2.56125	192	4.006	134	0.982865842	0.999983015
Low posterior hairline	0.85375	123	1.91825	49	0.982938109	0.999983015
Ankle flexion contracture	1.033125	56	2.77075	50	0.983399042	0.999983015
Hypoplastic toenails	1.118	66	3.21275	44	0.983514893	0.999983015
Abnormal aortic valve morphology	0.37025	129	1.03475	63	0.983912976	0.999983015
Increased variability in muscle fiber diameter	2.68225	141	4.6455	109	0.983976034	0.999983015
Triphalangeal thumb	0.37025	119	1.12125	47	0.984104295	0.999983015
Abnormal pulmonary valve morphology	0.61275	76	1.4225	39	0.984355467	0.999983015
Radial deviation of finger	0.88825	78	2.6405	34	0.984895359	0.999983015
Progressive muscle weakness	3.105375	132	5.1415	81	0.985121556	0.999983015
Radioulnar synostosis	0.90475	79	2.394	42	0.985393449	0.999983015
Myopathic facies	0.653	51	2.648875	42	0.986375302	0.999983015
Reduced vital capacity	3.105375	128	4.6455	109	0.986641527	0.999983015
Axial muscle weakness	3.111625	124	5.201625	90	0.98666205	0.999983015
Atelectasis	0.613125	194	1.5475	141	0.986698694	0.999983015
Sudden death	3.065875	112	4.702	85	0.987057597	0.999983015
Azoospermia	0.652875	220	1.4945	105	0.987123681	0.999983015
Type 1 muscle fiber predominance	2.64625	158	4.602	122	0.987553863	0.999983015
High hypermetropia	0.456	106	2.04775	63	0.989002898	0.999983015
Subcutaneous nodule	0.71775	89	1.961375	64	0.989081053	0.999983015
Holoprosencephaly	0.13125	77	1.763125	38	0.989881127	0.999983015
Multiple joint contractures	1.958375	166	3.25475	104	0.989975435	0.999983015
Pulmonary embolism	0.435	50	1.94575	37	0.991198838	0.999983015
Increased bone mineral density	0.502625	88	2.2765	36	0.99180481	0.999983015
Pleural effusion	0.208	73	0.759875	46	0.992244254	0.999983015
Femoral bowing	0.95425	53	2.374125	40	0.992666596	0.999983015
Corneal erosion	0.10525	109	1.54775	57	0.992896441	0.999983015
Frequent falls	1.99425	223	3.2635	153	0.993026817	0.999983015
Eczema	0.315125	122	1.339125	98	0.993539097	0.999983015
Childhood onset	1.745125	286	2.511	159	0.993895906	0.999983015
Facial diplegia	2.90825	139	4.702	107	0.994915976	0.999983015
Cutaneous photosensitivity	0.310875	110	1.98175	74	0.99506162	0.999983015
Delayed gross motor development	1.98825	254	2.873	138	0.995149037	0.999983015
Pulmonary infiltrates	0.145125	54	1.62675	31	0.995547791	0.999983015
Increased CSF lactate	0.09	71	0.924875	58	0.996074739	0.999983015
Weakness of facial musculature	2.289375	150	5.167625	96	0.996215424	0.999983015
Abnormal form of the vertebral bodies	1.04675	159	2.31725	68	0.996825884	0.999983015
Mitral regurgitation	0.698	167	1.76275	101	0.997493132	0.999983015
Recurrent urinary tract infections	0.364625	196	1.44825	99	0.997500046	0.999983015
Muscle stiffness	1.02525	78	3.177375	60	0.997782414	0.999983015
Soft skin	-0.03125	71	1.44825	41	0.997940895	0.999983015
Lower limb muscle weakness	1.40875	81	3.6375	51	0.998405693	0.999983015
High myopia	0.31075	139	1.3745	64	0.998414934	0.999983015
Exercise intolerance	1.20375	64	4.08625	57	0.998561328	0.999983015
Squamous cell carcinoma	0.16575	87	1.87575	59	0.998671658	0.999983015
Abnormality of neutrophils	1.929875	210	3.63475	125	0.998708557	0.999983015
Astigmatism	0.527	238	1.56525	104	0.999228799	0.999983015
Corneal dystrophy	0.232375	218	1.05775	134	0.999479887	0.999983015
Hypotelorism	0.76925	151	1.894	88	0.999500589	0.999983015
Recurrent sinusitis	0.302	95	1.98	58	0.999550866	0.999983015
Hyperextensible skin	-0.00125	99	1.17225	67	0.999790928	0.999983015
Pulmonic stenosis	0.287	172	1.9915	59	0.999960514	0.999983015
Arachnodactyly	0.5025	187	1.889125	98	0.999980762	0.999983015
Retinal detachment	0.269	193	2.31075	74	0.999981223	0.999983015
Mitral valve prolapse	0.85375	233	2.606	165	0.999983015	0.999983015
